# Codon Use and Aversion is Largely Phylogenetically Conserved Across the Tree of Life

**DOI:** 10.1101/649590

**Authors:** Justin B. Miller, Lauren M. McKinnon, Michael F. Whiting, Perry G. Ridge

## Abstract

Using parsimony, we analyzed codon usages across 12 337 species and 25 727 orthologous genes to rank specific genes and codons according to their phylogenetic signal. We examined each codon within each ortholog to determine the codon usage for each species. In total, 890 814 codons were parsimony informative. Next, we compared species that used a codon with species that did not use the codon. We assessed each codon’s congruence with species relationships provided in the Open Tree of Life (OTL) and determined the statistical probability of observing these results by random chance. We determined that 25 771 codons had no parallelisms or reversals when mapped to the OTL. Codon usages from orthologous genes spanning many species were 1 109x more likely to be congruent with species relationships in the OTL than would be expected by random chance. Using the OTL as a reference, we show that codon usage is phylogenetically conserved within orthologous genes in archaea, bacteria, plants, mammals, and other vertebrates. We also show how to use our provided framework to test different tree hypotheses by confirming the placement of turtles as sister taxa to archosaurs.

**Availability:** All scripts, a README, and necessary test files are freely available on GitHub at https://github.com/ridgelab/codon_congruence
