## Supplementary material for "Codon Use and Aversion is Largely Phylogenetically Conserved Across the Tree of Life": Supplementary Table 13 fungi.csv

Number_of_species_in_smaller_clade	Total_number_of_species	Number_of_clades_with_this_separation	Number_of_expected_monophyletic_groups	Number_of_observed_monophyletic_groups
2	7	516	86.0	103
4	10	8	0.0952380952381	0
2	6	998	199.6	186
4	9	96	1.71428571429	4
5	10	3	0.0238095238095	0
2	9	125	15.625	31
4	8	63	1.8	5
2	8	168	24.0	26
3	10	14	0.388888888889	2
2	10	10	1.11111111111	3
3	8	148	7.04761904762	21
3	9	117	4.17857142857	14
3	6	434	43.4	74
3	7	441	29.4	58
2	5	3074	768.5	635
2	4	3574	1191.33333333	857
