## Supplementary material for "Codon Use and Aversion is Largely Phylogenetically Conserved Across the Tree of Life": Supplementary Table 14 invertebrates.csv

Number_of_species_in_smaller_clade	Total_number_of_species	Number_of_clades_with_this_separation	Number_of_expected_monophyletic_groups	Number_of_observed_monophyletic_groups
4	41	4	0.000404858299595	0
2	41	2	0.05	0
9	41	3	3.9009326935e-08	0
10	46	2	2.25692078694e-09	0
14	46	4	5.47898603739e-11	0
2	5	67	16.75	16
17	46	1	1.54648799442e-12	0
18	45	4	5.82789810706e-12	0
13	45	3	1.4224290674e-10	0
3	45	3	0.00317124735729	0
4	46	4	0.000281888653982	0
2	42	4	0.0975609756098	0
8	41	9	4.82740420821e-07	0
7	37	1	5.13401841675e-07	0
2	29	4	0.142857142857	0
2	27	5	0.192307692308	1
7	41	3	7.81579728948e-07	0
14	43	2	7.83738022888e-11	0
20	45	4	2.83923241113e-12	0
11	42	2	1.78396312203e-09	0
2	6	26	5.2	2
11	46	3	9.40383661224e-10	0
12	45	3	3.91167993534e-10	0
18	46	2	1.81312385553e-12	0
2	32	3	0.0967741935484	1
19	45	4	3.88526540471e-12	0
8	38	1	9.71300781547e-08	0
10	41	5	1.82856220008e-08	0
16	38	3	3.20369073374e-10	0
6	41	2	3.03947672369e-06	0
16	41	4	9.94397933549e-11	0
11	41	1	1.17971754844e-09	0
3	27	2	0.00615384615385	0
13	38	2	1.07963204214e-09	0
20	42	4	1.63490408926e-11	0
5	27	1	6.6889632107e-05	0
2	37	4	0.111111111111	0
4	32	4	0.000889877641824	0
9	45	6	3.38538118041e-08	0
5	37	3	5.09294626942e-05	0
12	27	2	2.58860805368e-07	0
10	42	5	1.42717049762e-08	0
7	38	2	8.60294977942e-07	0
6	42	1	1.33440441528e-06	0
15	43	3	5.67534430367e-11	0
14	33	3	8.63623487795e-09	0
7	32	2	2.71635421802e-06	0
15	33	1	2.12118049634e-09	0
21	46	2	6.30940535807e-13	0
4	42	5	0.00046904315197	0
2	38	2	0.0540540540541	0
8	45	7	1.82669526193e-07	0
6	29	2	2.035002035e-05	0
5	43	3	2.68024658269e-05	0
4	37	5	0.000700280112045	0
6	32	1	5.88543413905e-06	0
16	32	4	1.33093678202e-08	0
13	29	4	1.3148485352e-07	0
3	6	10	1.0	2
17	45	3	7.1991682499e-12	0
15	46	2	1.19852819568e-11	0
12	41	6	2.59537860656e-09	0
19	43	5	1.41363887417e-11	0
18	42	2	1.31939628256e-11	0
3	33	2	0.00403225806452	1
2	43	4	0.0952380952381	0
8	42	2	8.89602943518e-08	0
22	46	1	2.64995025039e-13	0
5	46	1	6.71163461861e-06	0
9	43	5	4.23620449294e-08	0
6	45	10	9.20803529992e-06	0
16	46	1	2.89966498954e-12	0
12	29	5	2.32837761442e-07	0
10	32	3	1.48808970205e-07	0
16	45	4	1.73979899373e-11	0
10	29	3	4.34348260435e-07	0
11	45	4	1.61208627638e-09	0
15	45	3	2.60969849059e-11	0
12	46	3	2.95549150671e-10	0
3	43	12	0.01393728223	0
2	33	1	0.03125	0
11	29	1	7.62014491992e-08	0
6	27	2	3.04043782305e-05	0
5	33	1	2.7808676307e-05	0
9	38	2	5.18027083492e-08	0
6	46	4	3.27396810664e-06	0
10	37	3	3.18663212074e-08	0
17	38	1	7.76652299088e-11	0
16	42	5	7.88242264399e-11	0
14	37	3	1.29825753067e-09	0
12	32	4	4.72409429221e-08	0
18	37	3	3.48938782948e-10	0
15	32	3	1.13129626471e-08	0
13	37	1	7.98927711183e-10	0
4	27	4	0.00153846153846	0
9	29	3	9.65218356523e-07	0
21	42	4	1.48627644478e-11	0
3	38	2	0.003003003003	0
4	33	2	0.000403225806452	0
10	43	1	2.24269649626e-09	0
9	33	1	9.50723976308e-08	0
7	33	2	2.20703780214e-06	0
6	43	1	1.17554674679e-06	0
10	38	4	3.21534051823e-08	0
15	42	6	1.7026032911e-10	0
14	38	2	5.61408661912e-10	0
12	37	1	1.66443273163e-09	0
18	38	3	1.8861555835e-10	0
8	29	4	3.37826424783e-06	0
5	29	1	4.884004884e-05	0
4	43	3	0.000261324041812	0
3	37	2	0.0031746031746	0
8	46	3	6.61089713841e-08	0
5	42	5	4.93729633653e-05	0
8	33	4	1.18840497038e-06	0
7	27	2	8.6869652087e-06	0
16	33	8	1.41412033089e-08	0
11	33	3	4.6502803189e-08	0
15	41	5	2.15452885602e-10	0
12	42	2	6.33019172333e-10	0
19	42	1	4.94773605961e-12	0
18	43	1	3.92677465049e-12	0
14	29	4	1.06831443485e-07	0
13	43	1	9.04313103332e-11	0
4	29	4	0.001221001221	0
9	27	5	3.20046086636e-06	0
3	32	3	0.00645161290323	0
8	43	2	7.41335786265e-08	0
5	45	3	2.20992847198e-05	0
21	45	5	2.83923241113e-12	0
9	42	7	7.3261418878e-08	0
23	46	1	2.42912106286e-13	0
10	33	1	3.56521491115e-08	0
7	43	3	5.71887606547e-07	0
2	4	239	79.6666666667	99
13	33	2	8.8576767979e-09	0
19	41	4	3.52795092946e-11	0
13	46	6	2.08622929885e-10	0
3	42	4	0.00487804878049	0
4	45	7	0.000528541226216	0
2	45	11	0.25	2
5	32	2	6.35626887017e-05	0
13	41	1	1.78991628039e-10	0
9	37	3	9.91396659786e-08	0
7	29	5	1.32717524022e-05	0
11	38	4	1.14833589937e-08	0
17	41	1	1.59103669368e-11	0
17	37	3	4.10516215232e-10	0
16	43	3	3.04036301982e-11	0
14	42	5	2.83767215184e-10	0
12	33	5	3.87523359908e-08	0
11	43	3	2.0388149966e-09	0
17	42	10	9.70144325414e-11	0
3	41	2	0.0025641025641	0
10	27	4	1.28018434655e-06	0
2	46	1	0.0222222222222	0
8	37	6	7.18762578345e-07	0
6	37	1	2.65257618199e-06	0
9	32	3	3.80289590523e-07	0
16	37	4	7.18403376657e-10	0
11	37	2	7.86822745862e-09	0
7	45	7	9.91634570761e-07	0
12	38	3	3.50880413695e-09	0
19	46	3	1.74836943212e-12	0
15	38	1	1.63744193058e-10	0
20	41	1	7.61716677952e-12	0
5	41	3	3.28263486158e-05	0
9	46	6	2.78353563722e-08	0
22	45	5	2.48432835974e-12	0
6	38	2	4.58823988236e-06	0
10	45	4	5.64230196735e-09	0
14	45	6	1.15572361726e-10	0
13	27	4	4.14177288588e-07	0
11	32	4	9.01872546695e-08	0
14	32	2	9.69682512612e-09	0
12	43	3	7.00842655083e-10	0
3	29	3	0.00793650793651	0
8	27	2	3.04043782305e-06	0
15	37	1	2.63414571441e-10	0
13	42	7	8.86226841266e-10	0
20	46	1	4.10111348275e-13	0
3	46	6	0.00606060606061	0
