## Supplementary material for "Codon Use and Aversion is Largely Phylogenetically Conserved Across the Tree of Life": Supplementary Table 15 plants.csv

Number_of_species_in_smaller_clade	Total_number_of_species	Number_of_clades_with_this_separation	Number_of_expected_monophyletic_groups	Number_of_observed_monophyletic_groups
5	57	5	1.36132211604e-05	0
16	47	10	1.95412205817e-11	0
6	54	5	1.74235151245e-06	0
17	46	2	3.09297598885e-12	0
7	55	11	4.25908147487e-07	0
11	48	7	1.35185588302e-09	0
13	58	3	4.24156850978e-12	0
2	27	4	0.153846153846	0
24	52	9	4.57333180617e-14	0
14	43	2	7.83738022888e-11	0
20	58	5	7.84949110309e-15	0
2	53	12	0.230769230769	1
26	54	2	2.21254562466e-15	0
22	48	1	7.96701046602e-14	0
3	40	7	0.00944669365722	1
9	27	2	1.28018434655e-06	0
6	23	1	3.79737221842e-05	0
2	47	20	0.434782608696	7
8	38	2	1.94260156309e-07	0
7	22	3	5.52852720035e-05	0
16	38	1	1.06789691125e-10	0
6	41	1	1.51973836184e-06	0
7	44	2	3.28059557244e-07	0
12	50	3	1.02965699545e-10	0
8	18	10	0.000514191690662	1
13	51	11	9.06098155994e-11	0
2	18	33	1.94117647059	9
14	50	4	1.52324790223e-11	0
25	58	1	1.32937578384e-16	0
15	43	1	1.89178143456e-11	0
20	47	5	1.20358765255e-12	0
3	17	14	0.116666666667	3
23	50	4	8.04830649119e-14	0
6	14	2	0.001554001554	0
4	42	3	0.000281425891182	0
2	38	6	0.162162162162	0
8	45	1	2.6095646599e-08	0
5	43	7	6.25390869293e-05	0
3	55	37	0.025856044724	0
4	48	10	0.000616712920136	0
10	47	9	8.16907197881e-09	0
8	51	13	1.30150453925e-07	2
5	53	7	2.58564964447e-05	0
11	46	2	6.26922440816e-10	0
9	50	14	3.1043638384e-08	1
16	51	11	4.88708701964e-12	0
6	58	2	4.77656882821e-07	0
12	41	1	4.32563101094e-10	0
17	50	9	2.68808453334e-12	0
13	44	1	6.51946655891e-11	0
15	48	1	2.92702538075e-12	0
19	53	4	9.37383324447e-14	0
2	7	110	18.3333333333	53
26	56	2	6.48119425405e-16	0
5	10	3	0.0238095238095	0
20	54	3	2.52032308932e-14	0
3	22	11	0.052380952381	0
21	55	2	6.22301997362e-15	0
4	17	9	0.0160714285714	0
18	56	3	4.39571501773e-14	0
6	27	6	9.12131346914e-05	0
8	58	1	3.78235088206e-09	0
16	42	4	6.30593811519e-11	0
10	48	8	5.87091697768e-09	0
17	43	1	6.0056553478e-12	0
7	56	8	2.75960320355e-07	1
18	48	4	1.4592208643e-12	0
15	57	1	1.72273242974e-13	0
19	58	2	6.44484532675e-15	0
21	48	2	2.04865983412e-13	0
2	56	36	0.654545454545	2
6	18	12	0.00193923723335	3
4	38	3	0.0003861003861	3
7	27	4	1.73739304174e-05	0
6	52	27	1.14939592858e-05	1
7	49	2	1.62979101516e-07	0
11	50	9	1.09518062243e-09	0
18	43	2	7.85354930097e-12	0
12	53	4	6.62210773543e-11	0
13	56	8	1.82344601794e-11	0
24	54	1	1.60409557788e-15	0
25	55	2	1.42586273589e-15	0
15	44	1	1.2758525954e-11	0
21	57	2	2.5457808983e-15	0
2	51	66	1.32	23
26	52	2	8.06584092799e-15	0
22	54	1	3.14478816849e-15	0
3	42	10	0.0121951219512	1
27	57	1	1.50456295183e-16	0
23	55	5	6.40604997284e-15	0
6	21	3	0.000193498452012	0
4	45	2	0.000151011778919	0
2	45	6	0.136363636364	3
8	40	1	6.50155448917e-08	0
3	48	10	0.00925069380204	2
6	47	13	9.4838315263e-06	4
7	46	4	4.91095215996e-07	0
11	43	2	1.35920999774e-09	0
13	49	6	8.61220929336e-11	0
14	48	1	7.10849021039e-12	0
3	13	1	0.0151515151515	1
25	56	4	1.607336175e-15	0
15	53	1	5.65301879854e-13	0
4	14	5	0.0174825174825	0
19	46	2	1.16557962141e-12	0
2	10	18	2.0	5
5	15	1	0.000999000999001	0
3	19	4	0.0261437908497	2
21	44	1	1.04105188408e-12	0
4	20	3	0.0030959752322	0
28	57	2	2.7082133133e-16	0
8	47	7	1.30780791216e-07	0
5	41	1	1.09421162053e-05	0
3	57	5	0.00324675324675	0
9	46	5	2.31961303102e-08	0
4	50	12	0.000651324359531	1
10	45	1	1.41057549184e-09	0
8	53	2	1.49494082127e-08	0
5	51	26	0.000112896222319	1
9	48	3	9.54024008873e-09	0
23	53	1	3.69639415772e-15	0
16	53	2	4.46290957779e-13	0
6	56	11	3.16204533741e-06	2
12	43	1	2.33614218361e-10	0
10	55	12	2.2565144472e-09	0
8	27	3	4.56065673457e-06	0
13	42	5	6.33019172333e-10	0
18	55	10	2.12073970154e-13	0
15	50	5	7.40467730249e-12	0
19	55	3	3.09513361846e-14	0
2	5	971	242.75	380
20	48	2	2.86812376777e-13	0
27	55	8	4.26119898082e-15	0
21	53	3	2.381053899e-14	0
4	19	3	0.00367647058824	0
5	18	18	0.00756302521008	1
4	57	4	0.0001443001443	0
9	57	1	7.0398040907e-10	0
6	51	23	1.08554059922e-05	3
7	58	1	2.7557127855e-08	0
12	56	5	4.17873045779e-11	0
24	49	2	6.46042835867e-14	0
2	54	18	0.339622641509	2
5	27	5	0.000334448160535	0
23	56	3	2.30617799022e-15	0
7	21	5	0.000128998968008	0
6	42	2	2.66880883055e-06	0
10	57	1	1.31996326701e-10	0
7	51	21	1.32152768601e-06	0
11	52	21	1.64348673797e-09	0
16	57	1	6.15261582051e-14	0
12	55	4	4.17873045779e-11	0
13	54	3	1.12450886073e-11	0
2	23	2	0.0909090909091	1
24	56	6	3.21467235001e-15	0
14	47	5	4.91322117483e-11	0
3	6	155	15.5	29
25	53	1	2.34529836214e-15	0
15	46	1	5.99264097839e-12	0
19	43	3	8.48183324505e-12	0
2	49	26	0.541666666667	9
22	52	9	7.86323848096e-14	0
3	44	1	0.00110741971207	0
23	49	1	3.65154646359e-14	0
4	47	7	0.000461133069829	0
2	43	6	0.142857142857	1
8	42	1	4.44801471759e-08	0
7	18	13	0.00105042016807	3
22	46	1	2.64995025039e-13	0
5	46	1	6.71163461861e-06	0
3	50	29	0.0246598639456	10
23	47	6	7.60420506634e-13	0
6	45	2	1.84160705998e-06	0
4	53	2	9.04977375566e-05	0
8	48	3	4.77012004436e-08	0
7	40	1	3.06501854489e-07	0
16	48	7	9.31326257511e-12	0
12	46	2	1.97032767114e-10	0
8	22	1	8.59993120055e-06	0
13	47	8	2.05599409162e-10	0
18	58	1	7.16093925194e-15	0
14	54	1	1.18850529996e-12	0
3	15	1	0.010989010989	1
15	55	11	3.38944104063e-12	0
4	8	4	0.114285714286	0
19	48	2	4.37766259291e-13	0
2	8	8	1.14285714286	2
20	43	3	6.71478465233e-12	0
3	21	8	0.0421052631579	1
21	42	2	7.43138222392e-12	0
4	22	8	0.00601503759398	6
5	23	1	0.000136705399863	0
9	44	2	1.3792293698e-08	0
10	43	5	1.12134824813e-08	0
8	55	6	3.38790571865e-08	0
5	49	13	6.6810566348e-05	0
9	54	1	1.1282572236e-09	0
16	55	3	3.46647379155e-13	0
10	53	3	8.15422266149e-10	0
17	54	2	1.34729345745e-13	0
11	56	7	2.39327289855e-10	0
18	53	2	9.11344898768e-14	0
19	57	1	4.70969466185e-15	0
20	50	4	2.12182625677e-13	0
21	51	5	1.06091312838e-13	0
22	56	4	4.75212434349e-15	0
5	58	5	1.26579073947e-05	0
16	46	1	2.89966498954e-12	0
6	49	8	4.67206757679e-06	1
17	47	4	4.03431650719e-12	0
7	52	20	1.11052746723e-06	0
11	49	7	1.07021924072e-09	0
18	44	1	2.37432885843e-12	0
12	58	1	5.41978198472e-12	0
11	23	1	1.54644117492e-06	0
24	51	7	6.47888672541e-14	0
14	42	2	1.13506886073e-10	0
20	57	1	2.35484733093e-15	0
25	50	1	1.58214572049e-14	0
2	52	89	1.74509803922	39
22	51	6	8.91167027842e-14	0
3	41	3	0.00384615384615	0
6	22	5	0.000245712320016	0
2	46	2	0.0444444444444	0
6	40	2	3.47368768421e-06	0
11	54	1	5.12844192546e-11	0
12	49	7	3.09800306525e-10	0
8	17	9	0.000786713286713	0
13	52	12	7.55889370776e-11	0
17	48	1	6.65233041079e-13	0
2	21	13	0.65	8
14	45	1	1.92620602877e-11	0
3	8	6	0.285714285714	1
3	46	10	0.010101010101	0
23	51	5	5.63381454383e-14	0
21	47	2	3.56618563717e-13	0
2	41	3	0.075	0
8	44	3	9.30979824612e-08	0
5	44	2	1.62061421279e-05	0
3	52	66	0.0517647058824	21
4	55	25	0.0010079019513	0
10	46	2	2.25692078694e-09	0
8	50	7	8.14895507579e-08	0
7	42	4	8.89602943518e-07	0
5	54	7	2.39050627508e-05	0
11	47	12	2.94380972209e-09	1
9	51	12	2.23514196364e-08	1
16	50	5	3.17343312964e-12	0
17	51	12	2.43719664356e-12	0
13	45	2	9.48286044932e-11	0
9	21	2	1.58767960626e-05	0
11	27	2	3.76524807808e-07	0
14	52	10	2.0996926966e-11	0
15	49	6	1.24398578682e-11	0
4	10	8	0.0952380952381	0
19	50	1	8.65481762629e-14	0
2	6	292	58.4	140
20	53	2	2.6191592889e-14	0
3	23	4	0.017316017316	1
5	21	10	0.00206398348813	0
8	57	1	4.31188000555e-09	0
9	52	22	3.4549743425e-08	0
10	51	13	5.1887224156e-09	0
17	52	12	1.67258593186e-12	0
7	57	1	3.07991428968e-08	0
11	58	1	2.31572502984e-11	0
18	51	12	1.21859832178e-12	0
12	27	1	1.29430402684e-07	0
21	49	2	1.1950515699e-13	0
5	56	8	2.34566272302e-05	0
6	55	19	6.00788614107e-06	0
10	58	4	4.44619205728e-10	0
17	45	1	2.39972274997e-12	0
7	54	1	4.35587878112e-08	0
11	51	10	9.73493886605e-10	0
18	42	1	6.59698141282e-12	0
12	52	21	4.40935466286e-10	0
13	57	1	1.79088448191e-12	0
24	53	1	2.83390218758e-15	0
21	58	1	8.26262221378e-16	0
2	50	45	0.918367346939	31
26	55	2	1.18821894658e-15	0
22	49	2	8.96288677428e-14	0
3	43	9	0.0104529616725	7
23	52	8	5.12566656537e-14	0
4	44	4	0.000324122842557	0
2	44	3	0.0697674418605	0
7	17	7	0.000874125874126	0
3	49	17	0.0150709219858	1
9	38	1	2.59013541746e-08	1
6	46	4	3.27396810664e-06	2
7	47	9	9.60838466079e-07	0
12	51	19	5.08650555751e-10	0
17	56	5	1.6807145656e-13	0
13	50	9	9.75464522003e-11	0
9	18	2	8.2270670506e-05	0
2	19	12	0.666666666667	5
14	51	7	1.97260603338e-11	0
3	10	10	0.277777777778	3
25	57	1	2.29619453572e-16	0
15	42	1	2.83767215184e-11	0
4	13	1	0.00454545454545	0
19	47	7	2.48319136736e-12	0
6	15	3	0.0014985014985	0
4	43	3	0.000261324041812	1
7	14	2	0.0011655011655	0
5	42	6	5.92475560383e-05	0
3	54	7	0.00507982583454	0
9	47	11	4.21564455203e-08	0
4	49	10	0.000578168362627	0
10	44	2	3.54658980805e-09	0
8	52	30	2.59123075687e-07	1
5	52	29	0.000116046418567	1
9	49	4	1.06002667653e-08	0
16	52	18	5.64497752002e-12	0
12	42	2	6.33019172333e-10	0
10	54	1	2.2565144472e-10	0
17	49	4	1.77395477621e-12	0
13	43	1	9.04313103332e-11	0
18	54	2	6.19026723692e-14	0
15	51	7	7.46391472091e-12	0
19	52	8	2.8672901689e-13	0
2	4	1311	437.0	733
26	57	2	3.58780396206e-16	0
20	55	8	4.35611398153e-14	0
21	54	1	4.94180997905e-15	0
4	18	12	0.0176470588235	0
5	19	1	0.000326797385621	0
4	56	18	0.000686106346484	0
11	38	1	2.87083974842e-09	1
9	58	1	6.0517614113e-10	0
16	43	4	4.05381735977e-11	0
6	50	15	7.86623622622e-06	2
10	49	15	8.94397508318e-09	0
17	42	2	1.94028865083e-11	0
18	49	3	7.06810106147e-13	0
10	27	3	9.60138259909e-07	0
15	56	4	9.18790629196e-13	0
24	48	3	1.8606033673e-13	0
15	38	2	3.27488386116e-10	1
2	57	7	0.125	0
6	53	2	7.69538584665e-07	0
10	56	5	7.86361095238e-10	0
7	48	5	4.65654575759e-07	0
11	53	3	1.89633085151e-10	0
16	56	4	3.3614291312e-13	0
12	54	4	5.24770801675e-11	0
13	55	7	2.04077533985e-11	0
2	22	33	1.57142857143	13
24	55	2	1.84173936719e-15	0
14	46	2	2.73949301869e-11	0
3	7	137	9.13333333333	12
25	54	1	1.2832764623e-15	0
15	47	10	4.1687937241e-11	0
21	56	5	9.90025904894e-15	0
2	48	11	0.234042553191	4
26	53	1	2.09401639477e-15	0
22	55	2	3.84362998371e-15	0
3	45	5	0.00528541226216	1
27	56	6	1.68511050605e-15	0
23	54	1	2.16204186583e-15	0
4	46	4	0.000281888653982	0
2	42	10	0.243902439024	4
5	47	11	6.74081563869e-05	0
3	51	42	0.0342857142857	9
6	44	1	1.03885526461e-06	0
4	52	45	0.00216086434574	10
7	41	1	2.60526576316e-07	0
11	42	3	2.67594468304e-09	0
12	45	1	1.30389331178e-10	0
8	21	2	2.57997936017e-05	0
13	48	2	3.82764857483e-11	0
2	17	32	2.0	13
14	49	7	3.62829187822e-11	0
15	52	13	1.00564229153e-11	0
4	15	2	0.00549450549451	0
19	49	3	4.10405868085e-13	0
8	19	1	3.14228255405e-05	0
5	14	5	0.00699300699301	0
20	42	1	4.08726022316e-12	0
3	18	26	0.191176470588	7
21	43	2	3.89262878396e-12	0
4	21	4	0.00350877192982	0
28	58	2	1.42537542805e-16	0
5	40	1	1.21579068947e-05	0
3	56	20	0.013468013468	0
4	51	27	0.00137755102041	4
10	42	1	2.85434099525e-09	0
8	54	1	6.48747903571e-09	0
7	38	3	1.29044246691e-06	0
5	50	12	5.66369008288e-05	0
9	55	7	6.72775603703e-09	0
16	54	2	3.19982196144e-13	0
10	52	19	6.2452496043e-09	0
17	55	3	1.42214309397e-13	0
18	52	8	5.41599254125e-13	0
14	56	5	3.44546485948e-12	0
19	54	3	4.64270042769e-14	0
20	49	2	1.73282477636e-13	0
3	27	14	0.0430769230769	0
27	54	2	2.05450665147e-15	0
21	52	9	1.16076377576e-13	0
5	17	6	0.0032967032967	0
4	58	5	0.000170881749829	0
9	56	8	6.57048381799e-09	0
16	45	1	4.34949748432e-12	0
6	48	4	2.60766562425e-06	0
7	53	3	1.47358452383e-07	0
18	47	6	3.42916903111e-12	0
12	57	2	1.34316336143e-11	0
15	58	4	5.19842066519e-13	0
24	50	4	6.85596478879e-14	0
20	56	5	1.78204662881e-14	0
25	51	8	6.58172619724e-14	0
4	27	10	0.00384615384615	0
2	55	44	0.814814814815	10
17	58	1	1.72705005488e-14	0
22	50	4	1.02432991706e-13	0
3	38	4	0.00600600600601	0
6	17	9	0.00206043956044	0
6	43	4	4.70218698717e-06	0
7	50	9	6.43601145782e-07	0
11	55	10	4.17873045779e-10	0
16	58	3	1.36005191822e-13	0
12	48	2	1.14829457245e-10	0
13	53	2	9.69088936892e-12	0
2	20	6	0.315789473684	2
24	57	1	3.15726748662e-16	0
14	44	1	2.73396984728e-11	0
3	9	30	1.07142857143	10
25	52	10	4.35555410111e-14	0
15	41	1	4.30905771205e-11	0
19	42	3	1.48432081788e-11	0
2	14	2	0.153846153846	0
22	53	3	1.56256662122e-14	0
3	47	14	0.0135265700483	0
23	48	1	6.74131654817e-14	0
4	40	4	0.000437684648211	1
2	40	10	0.25641025641	1
8	43	2	7.41335786265e-08	0
22	47	6	8.64114212084e-13	0
5	45	2	1.47328564799e-05	1
3	53	3	0.00226244343891	0
9	42	5	5.23295849128e-08	0
4	54	4	0.00017075044822	0
8	49	6	8.14895507579e-08	0
7	43	1	1.90629202182e-07	0
5	55	15	4.74306800611e-05	2
11	44	1	5.21557324713e-10	0
16	49	4	3.65878172594e-12	0
12	47	11	8.2453929716e-10	0
13	46	1	3.47704883142e-11	0
10	21	5	2.97689926173e-05	0
14	55	5	4.51191826837e-12	0
3	14	6	0.0769230769231	1
15	54	1	4.15976854987e-13	0
4	9	16	0.285714285714	0
19	51	3	1.66172498425e-13	0
2	9	24	3.0	7
26	58	2	2.01420573309e-16	0
20	52	14	2.88901206412e-13	0
3	20	2	0.0116959064327	2
4	23	3	0.00194805194805	0
5	22	1	0.000167084377611	0
3	58	4	0.00250626566416	0
10	40	1	4.71887019375e-09	0
8	56	9	4.43507657714e-08	0
5	48	3	1.68194432764e-05	0
9	53	1	1.32883628558e-09	0
12	38	1	1.16960137898e-09	0
10	50	6	2.92048165981e-09	0
17	53	2	1.92990684445e-13	0
18	50	3	4.61590273402e-13	0
19	56	4	2.77624106383e-14	0
20	51	10	3.28883069799e-13	0
21	50	8	2.82910167569e-13	0
2	58	5	0.0877192982456	3
