## Supplementary material for "Codon Use and Aversion is Largely Phylogenetically Conserved Across the Tree of Life": Supplementary Table 16 protozoa.csv

Number_of_species_in_smaller_clade	Total_number_of_species	Number_of_clades_with_this_separation	Number_of_expected_monophyletic_groups	Number_of_observed_monophyletic_groups
2	7	193	32.1666666667	91
4	10	13	0.154761904762	8
2	6	550	110.0	200
4	9	58	1.03571428571	0
5	10	5	0.0396825396825	0
2	9	40	5.0	4
4	8	94	2.68571428571	4
2	8	159	22.7142857143	33
3	10	14	0.388888888889	3
2	10	27	3.0	12
3	8	171	8.14285714286	23
3	12	3	0.0545454545455	0
3	9	41	1.46428571429	4
2	12	6	0.545454545455	4
3	6	245	24.5	114
6	12	1	0.0021645021645	0
3	7	194	12.9333333333	98
2	5	1381	345.25	705
4	12	3	0.0181818181818	1
2	4	2401	800.333333333	1145
5	12	3	0.00909090909091	0
